# Exceptional diversity and selection pressure on SARS-CoV and SARS-CoV-2 host receptor in bats compared to other mammals

**DOI:** 10.1101/2020.04.20.051656

**Authors:** Hannah K. Frank, David Enard, Scott D. Boyd

## Abstract

Pandemics originating from pathogen transmission between animals and humans highlight the broader need to understand how natural hosts have evolved in response to emerging human pathogens and which groups may be susceptible to infection. Here, we investigate angiotensin-converting enzyme 2 (ACE2), the host protein bound by SARS-CoV and SARS-CoV-2. We find that the ACE2 gene is under strong selection pressure in bats, the group in which the progenitors of SARS-CoV and SARS-CoV-2 are hypothesized to have evolved, particularly in residues that contact SARS-CoV and SARS-CoV-2. We detect positive selection in non-bat mammals in ACE2 but in a smaller proportion of branches than in bats, without enrichment of selection in residues that contact SARS-CoV or SARS-CoV-2. Additionally, we evaluate similarity between humans and other species in residues that contact SARS-CoV or SARS-CoV-2, revealing potential susceptible species but also highlighting the difficulties of predicting spillover events. This work increases our understanding of the relationship between mammals, particularly bats, and coronaviruses, and provides data that can be used in functional studies of how host proteins are bound by SARS-CoV and SARS-CoV-2 strains.
