## Supplementary material for "Exceptional diversity and selection pressure on SARS-CoV and SARS-CoV-2 host receptor in bats compared to other mammals": Table S1

### Sheet: Table_S1
Species	Genbank accession number	In_molecular_evolution_analysis	Order	Bat_family	31-35_salt	38-353_salt	24	27	28	30	31	34	35	37	38	41	42	45	79	82	83	90	325	329	330	353	354	355	357	393	Unique_type	Human_score	SARS_score	SARS_2_score
Artibeus jamaicensis	MT333512	Yes	Chiroptera	Phyllostomidae	human	human_almost	D	T	F	E	K	T	E	E	E	Y	E	L	L	A	Y	D	Q	D	N	K	N	D	R	R	1	0.75	0.727273	0.761905
Artibeus lituratus	MT333513	Yes	Chiroptera	Phyllostomidae	human	human_almost	D	T	F	E	K	T	E	E	E	Y	E	L	L	A	Y	D	Q	D	N	K	N	D	R	R	1	0.75	0.727273	0.761905
Artibeus phaeotis	MT333514	No	Chiroptera	Phyllostomidae	human	human_almost	D	T	F	E	K	T	E	E	E	Y	E	L	L	A	Y	D	Q	D	N	K	N	D	R	R	1	0.75	0.727273	0.761905
Artibeus watsoni	MT333515	No	Chiroptera	Phyllostomidae	human	human_almost	D	T	F	E	K	T	E	E	E	Y	E	L	L	A	Y	D	Q	D	N	K	N	D	R	R	1	0.75	0.727273	0.761905
Chiroderma salvini	MT333520	Yes	Chiroptera	Phyllostomidae	human	human_almost	D	T	F	E	K	T	E	E	E	Y	E	L	L	A	Y	D	Q	D	N	K	N	D	R	R	1	0.75	0.727273	0.761905
Chiroderma villosum	MT333521	Yes	Chiroptera	Phyllostomidae	human	human_almost	D	T	F	E	K	T	E	E	E	Y	E	L	L	A	Y	D	Q	D	N	K	N	D	R	R	1	0.75	0.727273	0.761905
Enchisthenes hartii	MT333523	Yes	Chiroptera	Phyllostomidae	human	human_almost	D	T	F	E	K	T	E	E	E	Y	E	L					Q	D	N	K	N	D	R	R	1	0.8	0.777778	0.789474
Platyrrhinus helleri	MT333525	Yes	Chiroptera	Phyllostomidae	human	human_almost	D	T	F	E	K	T	E	E	E	Y	E	L	L	A	Y	D	Q	D	N	K	N	D	R	R	1	0.75	0.727273	0.761905
Platyrrhinus vittatus	MT333526	Yes	Chiroptera	Phyllostomidae	human	human_almost	D	T	F	E	K	T	E	E	E	Y	E	L	L	A	Y	D	Q	D	N	K	N	D	R	R	1	0.75	0.727273	0.761905
Uroderma bilobatum	MT333533	Yes	Chiroptera	Phyllostomidae	human	human_almost	D	T	F	E	K	T	E	E	E	Y	E	L	L	A	Y	D	Q	D	N	K	N	D	R	R	1	0.75	0.727273	0.761905
Bos taurus	XM_005228428.4	Yes	Artiodactyla		human	human	Q	T	F	E	K	H	E	E	D	Y	Q	L	M	T	Y	Ng	Q	D	N	K	G	D	R	R	2	0.875	0.863636	0.904762
Bos mutus	XM_005903111.1	Yes	Artiodactyla		human	human	Q	T	F	E	K	H	E	E	D	Y	Q	L	M	T	Y	Ng	Q	D	N	K	G	D	R	R	2	0.875	0.863636	0.904762
Bison bison	XM_010834699.1	Yes	Artiodactyla		human	human	Q	T	F	E	K	H	E	E	D	Y	Q	L	M	T	Y	Ng	Q	D	N	K	G	D	R	R	2	0.875	0.863636	0.904762
Ovis aries	XM_012106267.3	Yes	Artiodactyla		human	human	Q	T	F	E	K	H	E	E	D	Y	Q	L	M	T	Y	Ng	Q	D	N	K	G	D	R	R	2	0.875	0.863636	0.904762
Bos indicus	XM_019956160.1	Yes	Artiodactyla		human	human	Q	T	F	E	K	H	E	E	D	Y	Q	L	M	T	Y	Ng	Q	D	N	K	G	D	R	R	2	0.875	0.863636	0.904762
Odocoileus virginianus	XM_020913306.1	Yes	Artiodactyla		human	human	Q	T	F	E	K	H	E	E	D	Y	Q	L	M	T	Y	Ng	Q	D	N	K	G	D	R	R	2	0.875	0.863636	0.904762
Bos indicus	XM_027533926.1	No	Artiodactyla		human	human	Q	T	F	E	K	H	E	E	D	Y	Q	L	M	T	Y	Ng	Q	D	N	K	G	D	R	R	2	0.875	0.863636	0.904762
Camelus ferus	XM_006194201.1	Yes	Artiodactyla		clash_neg	human	L	T	F	E	E	H	E	E	D	Y	Q	L	T	T	Y	Ng	Q	D	N	K	G	D	R	R	3	0.666667	0.636364	0.714286
Camelus bactrianus	XM_010968001.1	Yes	Artiodactyla		clash_neg	human	L	T	F	E	E	H	E	E	D	Y	Q	L	T	T	Y	Ng	Q	D	N	K	G	D	R	R	3	0.666667	0.636364	0.714286
Camelus dromedarius	XM_010993415.2	Yes	Artiodactyla		clash_neg	human	L	T	F	E	E	H	E	E	D	Y	Q	L	T	T	Y	Ng	Q	D	N	K	G	D	R	R	3	0.666667	0.636364	0.714286
Camelus dromedarius	XM_031445857.1	No	Artiodactyla		clash_neg	human	L	T	F	E	E	H	E	E	D	Y	Q	L	T	T	Y	Ng	Q	D	N	K	G	D	R	R	3	0.666667	0.636364	0.714286
Canis lupus	NM_001165260.1	No	Carnivora		human	human_almost	L	T	F	E	K	Y	E	E	E	Y	Q	L	L	T	Y	D	Q	G	N	K	G	D	R	R	4	0.708333	0.681818	0.714286
Canis lupus	XM_025437140.1	Yes	Carnivora		human	human_almost	L	T	F	E	K	Y	E	E	E	Y	Q	L	L	T	Y	D	Q	E	N	K	G	D	R	R	4	0.75	0.727273	0.761905
Rhinolophus ferrumequinum	AB297479.1	Yes	Chiroptera	Rhinolophidae	clash_neg	charge_polar	L	K	F	D	D	S	E	E	Ng	H	Q	L	L	Ng	F	Ng	E	Ng	N	K	G	D	R	R	5	0.5	0.454545	0.47619
Rhinolophus ferrumequinum	GCA_004115265.2	No	Chiroptera	Rhinolophidae	clash_neg	charge_polar	L	K	F	D	D	S	E	E	Ng	H	Q	L	L	Ng	F	Ng	E	Ng	N	K	G	D	R	R	5	0.5	0.454545	0.47619
Rhinolophus ferrumequinum	GQ999931.1	No	Chiroptera	Rhinolophidae	clash_neg	charge_polar	L	K	F	D	D	S	E	E	Ng	H	Q	L	L	Ng	F	Ng	E	Ng	N	K	G	D	R	R	5	0.5	0.454545	0.47619
Rhinolophus sinicus	GCF_001888835.1	No	Chiroptera	Rhinolophidae	clash_neg	charge_polar	R	T	F	D	E	F	E	E	Ng	Y	Q	L	L	N	Y	Ng	E	Ng	N	K	G	D	R	R	6	0.625	0.590909	0.619048
Rhinolophus sinicus	KC881004.1	Yes	Chiroptera	Rhinolophidae	clash_pos	human	E	M	F	D	K	T	K	E	D	H	Q	L	L	Ng	Y	Ng	E	Ng	N	K	G	D	R	R	6	0.666667	0.636364	0.666667
Rhinolophus sinicus	GQ999936.1	No	Chiroptera	Rhinolophidae	clash_neg	charge_polar	R	T	F	D	E	S	E	E	Ng	Y	Q	L	L	N	Y	Ng	E	Ng	N	K	G	D	R	R	7	0.666667	0.636364	0.666667
Rhinolophus sinicus	GQ999933.1	No	Chiroptera	Rhinolophidae	clash_pos	human	E	I	F	D	K	T	K	E	D	H	Q	L	L	N	Y	Ng	E	Ng	N	K	G	D	R	R	8	0.708333	0.681818	0.714286
Rousettus leschenaultii	AB299376.1	Yes	Chiroptera	Pteropodidae	human	human	L	T	F	E	K	T	E	E	D	Y	Q	L	L	T	Y	D	E	E	K	K	G	D	R	R	9	0.666667	0.636364	0.714286
Rousettus leschenaultii	MT333527	No	Chiroptera	Pteropodidae	human	human	L	T	F	E	K	T	E	E	D	Y	Q	L	L	T	Y	D	E	E	K	K	G	D	R	R	9	0.666667	0.636364	0.714286
Eonycteris spelaea	GCA_003508835.1	Yes	Chiroptera	Pteropodidae	human	human	L	T	F	E	K	T	E	E	D	Y	Q	L	L	T	Y	D	E	E	K	K	G	D	R	R	9	0.666667	0.636364	0.714286
Rousettus aegyptiacus	XM_016118926.1	Yes	Chiroptera	Pteropodidae	human	human	L	T	F	E	K	T	E	E	D	Y	Q	L	L	T	Y	D	E	E	K	K	G	D	R	R	9	0.666667	0.636364	0.714286
Acinonyx jubatus	XM_027054496.1	Yes	Carnivora		human	human_almost	L	T	F	E	K	H	E	E	E	Y	Q	L	L	T	Y	Ng	Q	E	K	K	G	D	R	R	10	0.791667	0.772727	0.761905
Ailuropoda melanoleuca	XM_002930611.3	Yes	Carnivora		human	human	L	T	F	E	K	Y	E	E	D	Y	Q	L	H	T	Y	Ng	Q	E	N	K	G	D	R	R	11	0.708333	0.681818	0.761905
Ursus maritimus	XM_008696415.1	Yes	Carnivora		human	human	L	T	F	E	K	Y	E	E	D	Y	Q	L	H	T	Y	Ng	Q	E	N	K	G	D	R	R	11	0.708333	0.681818	0.761905
Ursus arctos	XM_026478080.1	Yes	Carnivora		human	human	L	T	F	E	K	Y	E	E	D	Y	Q	L	H	T	Y	Ng	Q	E	N	K	G	D	R	R	11	0.708333	0.681818	0.761905
Anoura cultrata	MT333510	Yes	Chiroptera	Phyllostomidae	charge_polar	human_almost	E	T	F	E	N	T	E	E	E	H	Q	L	L	A	Y	D	Q	D	N	K	G	D	R	R	12	0.791667	0.772727	0.809524
Anoura caudifer	GCA_004027475.1	Yes	Chiroptera	Phyllostomidae	charge_polar	human_almost	E	T	F	E	N	T	E	E	E	H	Q	L	L	A	Y	D	Q	D	N	K	G	D	R	R	12	0.791667	0.772727	0.809524
Hylonycteris underwoodi	MT333524	Yes	Chiroptera	Phyllostomidae	charge_polar		E	T	F	E	N	T	E	E			Q	L	L	A	Y	D	Q	D	N	K	G	D	R	R	12	0.772727	0.75	0.789474
Anoura geoffroyi	MT333511	Yes	Chiroptera	Phyllostomidae	charge_polar	human	E	T	F	E	N	T	E	E	D	Y	Q	L	L	A	Y	D	Q	D	N	K	G	D	R	R	13	0.791667	0.772727	0.809524
Antrozous pallidus	MT333480	Yes	Chiroptera	Vespertilionidae	charge_polar	human	K	K	F	E	S	S	E	E	D	H	E	L	L	T	Y	N	P	Ng	N	K	G	D	R	R	14	0.541667	0.5	0.571429
Callithrix jacchus	XM_008988993.1	Yes	Primates		human	human	Q	T	F	D	K	H	E	E	D	H	E	L	L	T	Y	Ng	Q	E	N	K	Q	D	R	R	15	0.833333	0.818182	0.809524
Saimiri boliviensis	XM_010336623.1	Yes	Primates		human	human	Q	T	F	D	K	H	E	E	D	H	E	L	L	T	Y	Ng	Q	E	N	K	Q	D	R	R	15	0.833333	0.818182	0.809524
Aotus nancymaae	XM_012434682.2	Yes	Primates		human	human	Q	T	F	D	K	H	E	E	D	H	E	L	L	T	Y	Ng	Q	E	N	K	Q	D	R	R	15	0.833333	0.818182	0.809524
Cebus capucinus	XM_017512376.1	Yes	Primates		human	human	Q	T	F	D	K	H	E	E	D	H	E	L	L	T	Y	Ng	Q	E	N	K	Q	D	R	R	15	0.833333	0.818182	0.809524
Sapajus apella	XM_032285963.1	Yes	Primates		human	human	Q	T	F	D	K	H	E	E	D	H	E	L	L	T	Y	Ng	Q	E	N	K	Q	D	R	R	15	0.833333	0.818182	0.809524
Balaenoptera acutorostrata	XM_028164550.1	Yes	Artiodactyla (Cetacea)		human	human	Q	T	F	Q	K	H	E	E	D	Y	R	L	I	T	Y	Ng	Q	V	N	K	G	D	R	R	16	0.791667	0.818182	0.761905
Balantiopteryx plicata	MT333516	Yes	Chiroptera	Emballonuridae	charge_polar	human_almost	Q	T	F	D	N	Y	E	E	E	F	K	L	L	A	Y	Ng	E	K	N	K	K	D	R	R	17	0.625	0.590909	0.619048
Callorhinus ursinus	XM_025857612.1	Yes	Carnivora (Pinnipedia)		human	human_almost	L	T	F	E	K	S	E	E	E	Y	Q	F	Q	T	Y	D	Q	E	N	K	H	D	R	R	18	0.583333	0.545455	0.666667
Vulpes vulpes	XM_025986727.1	Yes	Carnivora		human	human_almost	L	T	F	E	K	Y	E	E	E	Y	Q	L	L	T	Y	D	Q	E	N	K	G	D	R	R	19	0.75	0.727273	0.761905
Capra hircus	NM_001290107.1	Yes	Artiodactyla		human	human	Q	T	F	E	K	H	E	E	D	Y	Q	L	M	T	Y	Ng	Q	Ng	N	K	G	D	R	R	20	0.833333	0.818182	0.857143
Carollia castanea	MT333518	Yes	Chiroptera	Phyllostomidae	human	human_almost	E	T	F	E	K	T	E	E	E	H	E	L	L	A	Y	D	Q	D	N	K	N	D	R	R	21	0.75	0.727273	0.761905
Carollia perspicillata	MT333519	Yes	Chiroptera	Phyllostomidae	human	human_almost	E	T	F	E	K	T	E	E	E	H	E	L	L	A	Y	D	Q	D	N	K	N	D	R	R	21	0.75	0.727273	0.761905
Carollia sowelli	MT333505	Yes	Chiroptera	Phyllostomidae	human	human_almost	E	T	F	E	K	T	E	E	E	H	E	L	L				Q	D	N	K	N	D	R	R	21	0.809524	0.789474	0.789474
Sturnira hondurensis	MT333528	Yes	Chiroptera	Phyllostomidae	human	human_almost	E	T	F	E	K	T	E	E	E	H	E	L	L	A	Y	D	Q	D	N	K	N	D	R	R	21	0.75	0.727273	0.761905
Sturnira ludovici	MT333529	Yes	Chiroptera	Phyllostomidae	human	human_almost	E	T	F	E	K	T	E	E	E	H	E	L	L	A	Y	D	Q	D	N	K	N	D	R	R	21	0.75	0.727273	0.761905
Sturnira parvidens	MT333530	Yes	Chiroptera	Phyllostomidae	human	human_almost	E	T	F	E	K	T	E	E	E	H	E	L	L	A	Y	D	Q	D	N	K	N	D	R	R	21	0.75	0.727273	0.761905
Cavia porcellus	XM_023562040.1	Yes	Rodentia		human_opposite	human	Q	T	F	D	E	L	K	E	D	Y	Q	L	L	A	Y	Ng	Q	K	N	K	N	D	R	R	22	0.625	0.590909	0.571429
Centronycteris centralis	MT333481	Yes	Chiroptera	Emballonuridae	charge_polar	charge_polar	Q	K	F	D	N	N	E	E	Q	F	E	L	H	N	Y	N	E	K	N	K	N	D	R	R	23	0.416667	0.363636	0.47619
Ceratotherium simum	XM_004435149.2	Yes	Perissodactyla		human	human	L	T	F	E	K	P	E	E	D	Y	Q	L	L	T	Y	Ng	Q	E	N	K	G	D	R	R	24	0.791667	0.772727	0.761905
Homo sapiens	AB046569.1	Yes	Primates		human	human	Q	T	F	D	K	H	E	E	D	Y	Q	L	L	M	Y	Ng	Q	E	N	K	G	D	R	R	25	1	1	1
Pongo abelii	NM_001131132.2	Yes	Primates		human	human	Q	T	F	D	K	H	E	E	D	Y	Q	L	L	M	Y	Ng	Q	E	N	K	G	D	R	R	25	1	1	1
Macaca mulatta	NM_001135696.1	Yes	Primates		human	human	Q	T	F	D	K	H	E	E	D	Y	Q	L	L	M	Y	Ng	Q	E	N	K	G	D	R	R	25	1	1	1
Nomascus leucogenys	XM_003261084.3	Yes	Primates		human	human	Q	T	F	D	K	H	E	E	D	Y	Q	L	L	M	Y	Ng	Q	E	N	K	G	D	R	R	25	1	1	1
Macaca fascicularis	XM_005593037.2	Yes	Primates		human	human	Q	T	F	D	K	H	E	E	D	Y	Q	L	L	M	Y	Ng	Q	E	N	K	G	D	R	R	25	1	1	1
Chlorocebus sabaeus	XM_007991113.1	Yes	Primates		human	human	Q	T	F	D	K	H	E	E	D	Y	Q	L	L	M	Y	Ng	Q	E	N	K	G	D	R	R	25	1	1	1
Pan paniscus	XM_008974180.1	Yes	Primates		human	human	Q	T	F	D	K	H	E	E	D	Y	Q	L	L	M	Y	Ng	Q	E	N	K	G	D	R	R	25	1	1	1
Macaca nemestrina	XM_011735203.2	Yes	Primates		human	human	Q	T	F	D	K	H	E	E	D	Y	Q	L	L	M	Y	Ng	Q	E	N	K	G	D	R	R	25	1	1	1
Mandrillus leucophaeus	XM_011995533.1	Yes	Primates		human	human	Q	T	F	D	K	H	E	E	D	Y	Q	L	L	M	Y	Ng	Q	E	N	K	G	D	R	R	25	1	1	1
Cercocebus atys	XM_012035808.1	Yes	Primates		human	human	Q	T	F	D	K	H	E	E	D	Y	Q	L	L	M	Y	Ng	Q	E	N	K	G	D	R	R	25	1	1	1
Pan troglodytes	XM_016942979.1	Yes	Primates		human	human	Q	T	F	D	K	H	E	E	D	Y	Q	L	L	M	Y	Ng	Q	E	N	K	G	D	R	R	25	1	1	1
Gorilla gorilla	XM_019019204.1	Yes	Primates		human	human	Q	T	F	D	K	H	E	E	D	Y	Q	L	L	M	Y	Ng	Q	E	N	K	G	D	R	R	25	1	1	1
Papio anubis	XM_021933040.1	Yes	Primates		human	human	Q	T	F	D	K	H	E	E	D	Y	Q	L	L	M	Y	Ng	Q	E	N	K	G	D	R	R	25	1	1	1
Theropithecus gelada	XM_025372062.1	Yes	Primates		human	human	Q	T	F	D	K	H	E	E	D	Y	Q	L	L	M	Y	Ng	Q	E	N	K	G	D	R	R	25	1	1	1
Chinchilla lanigera	XM_013506974.1	Yes	Rodentia		charge_polar	human	Q	T	F	D	N	E	K	E	D	Y	Q	L	L	A	Y	Ng	Q	Ng	N	K	D	D	R	R	26	0.666667	0.636364	0.619048
Chrysochloris asiatica	XM_006835610.1	Yes	Afrosoricida		charge_polar	charge_polar	L	A	F	N	N	Q	E	E	N	H	Q	L	L	K	F	Ng	K	E	N	K	D	D	R	R	27	0.583333	0.590909	0.571429
Coleura afra	MT333517	Yes	Chiroptera	Emballonuridae	human	charge_polar	Q	T	F	D	K	S	E	E	K	Y	E	L	L	A	Y	Ng	E	Ng	N	N	G	D	R	R	28	0.666667	0.636364	0.666667
Condylura cristata	XM_012730417.1	Yes	Eulipotyphla		charge_polar	human_almost	Q	K	F	E	T	R	E	E	E	Y	Ng	L	D	R	F	D	Q	E	N	K	G	D	R	R	29	0.625	0.590909	0.714286
Cynopterus sphinx	MT333522	Yes	Chiroptera	Pteropodidae	human	human	L	T	F	E	K	T	E	E	D	Y	Q	L	L	T	H	D	E	E	K	K	H	D	R	R	30	0.583333	0.545455	0.619048
Dasypus novemcinctus	XM_004449067.3	Yes	Cingulata		polar_polar	human_almost	Q	T	F	E	T	Q	Q	E	E	H	Q	L	M	Ng	F	Ng	E	Ng	N	K	G	D	R	R	31	0.666667	0.636364	0.714286
Delphinapterus leucas	XM_022562652.2	Yes	Artiodactyla (Cetacea)		human	human	Q	T	F	Q	K	H	E	E	D	Y	Q	L	I	T	Y	Ng	Q	D	N	K	G	D	R	R	32	0.875	0.909091	0.857143
Neophocaena asiaeorientalis	XM_024744126.1	Yes	Artiodactyla (Cetacea)		human	human	Q	T	F	Q	K	H	E	E	D	Y	Q	L	I	T	Y	N	Q	D	N	K	G	D	R	R	32	0.875	0.909091	0.857143
Monodon monoceros	XM_029239971.1	Yes	Artiodactyla (Cetacea)		human	human	Q	T	F	Q	K	H	E	E	D	Y	Q	L	I	T	Y	Ng	Q	D	N	K	G	D	R	R	32	0.875	0.909091	0.857143
Desmodus rotundus	XM_024569930.1	Yes	Chiroptera	Phyllostomidae	charge_polar	charge_polar	E	T	F	E	N	T	E	E	E	Y	Q	L	I	T	Y	D	Q	D	N	N	K	D	R	R	33	0.666667	0.636364	0.666667
Dipodomys ordii	XM_013032118.1	Yes	Rodentia		charge_polar	human	L	T	F	D	N	Q	E	E	D	Y	Q	L	L	I	Y	N	Q	E	N	K	G	D	R	R	34	0.833333	0.818182	0.809524
Dobsonia viridis	MT333506	Yes	Chiroptera	Pteropodidae	human	human	L	T	F	E	K	T	E	E	D	Y	Q	L	L	T	Y	D	E	E	K	K	G	D	R	K	35	0.666667	0.636364	0.714286
Eidolon helvum	GCA_000465285.1	Yes	Chiroptera	Pteropodidae	human	human	L	T	F	E	K	T	E	E	D	Y	Q	L	L	T	Y	D	E	E	K	K	G	D	R	K	35	0.666667	0.636364	0.714286
Echinops telfairi	XM_004709945.1	Yes	Afrosoricida		charge_polar	polar_nonpolar	Q	S	F	T	T	N	E	E	Ng	Y	Q	L	L	K	F	D	Q	D	K	L	N	D	R	R	36	0.541667	0.545455	0.52381
Elephantulus edwardii	XM_006892395.1	Yes	Macroscelidea		polar_polar	human	Q	A	F	E	Q	Q	Q	E	D	Y	Q	L	V	N	F	D	Q	D	N	K	G	D	R	R	37	0.75	0.727273	0.761905
Emballonura alecto	MT333507	Yes	Chiroptera	Emballonuridae	human	polar_polar	Q	T	F	D	K	S	E	E	S	F	E	L	L	A	Y	N	E	Ng	N	N	G	D	R	R	38	0.666667	0.636364	0.666667
Enhydra lutris	XM_022518370.1	Yes	Carnivora		human	human_almost	P	T	F	E	K	Y	E	E	E	Y	Q	L	H	T	Y	D	E	Ng	N	K	R	D	R	R	39	0.541667	0.5	0.666667
Epomophorus wahlbergi	MT333483	Yes	Chiroptera	Pteropodidae	human	human	M	T	F	E	K	T	E	E	D	Y	Q	L	L	T	Y	D	E	E	K	K	W	D	R	R	40	0.625	0.590909	0.666667
Eptesicus brasiliensis	MT333482	Yes	Chiroptera	Vespertilionidae	charge_polar	human	Ng	I	F	E	N	S	E	E	D	H	E	L	L	T	Y	Ng	P	Ng	N	K	D	D	R	R	41	0.625	0.590909	0.666667
Eptesicus fuscus	XM_008154928.2	Yes	Chiroptera	Vespertilionidae	charge_polar	human	Ng	I	F	E	N	S	E	E	D	H	E	L	L	T	Y	Ng	P	Ng	N	K	N	D	R	R	42	0.625	0.590909	0.666667
Equus caballus	XM_001490191.5	Yes	Perissodactyla		human	human_almost	L	T	F	E	K	S	E	E	E	H	Q	L	L	T	Y	Ng	Q	E	N	K	G	D	R	R	43	0.791667	0.772727	0.761905
Erinaceus europaeus	XM_007538608.2	Yes	Eulipotyphla		charge_polar	polar_polar	E	K	F	D	D	R	Q	E	Ng	Y	E	L	T	N	Y	N	E	Ng	N	N	G	D	R	R	44	0.416667	0.363636	0.47619
Eumetopias jubatus	XM_028115021.1	Yes	Carnivora (Pinnipedia)		human	human_almost	L	T	F	E	K	S	E	E	E	Y	Q	L	Q	T	Y	D	Q	E	N	K	H	D	R	R	45	0.625	0.590909	0.714286
Panthera tigris	XM_007090080.2	Yes	Carnivora		human	human_almost	L	T	F	E	K	H	E	E	E	Y	Q	L	L	T	Y	Ng	Q	E	N	K	G	D	R	R	46	0.833333	0.818182	0.809524
Panthera pardus	XM_019417963.1	Yes	Carnivora		human	human_almost	L	T	F	E	K	H	E	E	E	Y	Q	L	L	T	Y	Ng	Q	E	N	K	G	D	R	R	46	0.833333	0.818182	0.809524
Felis catus	XM_023248796.1	Yes	Carnivora		human	human_almost	L	T	F	E	K	H	E	E	E	Y	Q	L	L	T	Y	Ng	Q	E	N	K	G	D	R	R	46	0.833333	0.818182	0.809524
Puma concolor	XM_025934632.1	Yes	Carnivora		human	human_almost	L	T	F	E	K	H	E	E	E	Y	Q	L	L	T	Y	Ng	Q	E	N	K	G	D	R	R	46	0.833333	0.818182	0.809524
Lynx canadensis	XM_030304979.1	Yes	Carnivora		human	human_almost	L	T	F	E	K	H	E	E	E	Y	Q	L	L	T	Y	Ng	Q	E	N	K	G	D	R	R	46	0.833333	0.818182	0.809524
Fukomys damarensis	XM_010645175.2	Yes	Rodentia		human	human	Q	T	F	D	K	Q	E	E	D	Y	Q	L	L	A	Y	Ng	Q	Ng	N	K	N	D	R	R	47	0.833333	0.818182	0.809524
Orcinus orca	XM_004269657.1	Yes	Artiodactyla (Cetacea)		human	human	R	T	F	Q	K	R	E	E	D	Y	Q	L	I	T	Y	Ng	Q	D	N	K	G	D	R	R	48	0.833333	0.863636	0.809524
Tursiops truncatus	XM_019925618.1	Yes	Artiodactyla (Cetacea)		human	human	R	T	F	Q	K	R	E	E	D	Y	Q	L	I	T	Y	Ng	Q	D	N	K	G	D	R	R	48	0.833333	0.863636	0.809524
Lagenorhynchus obliquidens	XM_027095797.1	Yes	Artiodactyla (Cetacea)		human	human	R	T	F	Q	K	R	E	E	D	Y	Q	L	I	T	Y	Ng	Q	D	N	K	G	D	R	R	48	0.833333	0.863636	0.809524
Globicephala melas	XM_030848131.1	Yes	Artiodactyla (Cetacea)		human	human	R	T	F	Q	K	R	E	E	D	Y	Q	L	I	T	Y	Ng	Q	D	N	K	G	D	R	R	48	0.833333	0.863636	0.809524
Glossophaga commissarisi	MT333484	Yes	Chiroptera	Phyllostomidae	human	human_almost	E	T	F	E	K	T	E	E	E	H	Q	L	L	A	Y	D	Q	D	N	K	G	D	R	R	49	0.833333	0.818182	0.857143
Glossophaga soricina	MT333485	Yes	Chiroptera	Phyllostomidae	charge_polar	human_almost	E	T	F	E	T	T	E	E	E	H	Q	L	L	A	Y	D	Q	D	N	K	G	D	R	R	50	0.791667	0.772727	0.809524
Heterocephalus glaber	XM_004866100.3	Yes	Rodentia		human	human	Q	T	F	D	K	Q	E	E	D	Y	Q	L	L	A	Y	Ng	Q	Ng	N	K	D	D	R	R	51	0.833333	0.818182	0.809524
Hipposideros pratti	GQ999934.1	Yes	Chiroptera	Hipposideridae	human	human	L	E	F	D	K	T	E	E	D	H	L	L	R	D	Y	N	K	E	N	K	G	D	R		52	0.478261	0.454545	0.55
Hipposideros armiger	XM_019667391.1	Yes	Chiroptera	Hipposideridae	human	human	L	E	F	D	K	T	E	E	D	H	L	L	R	D	Y	Ng	K	E	N	K	G	D	R	R	52	0.5	0.454545	0.571429
Hipposideros galeritus	GCA_004027415.1	Yes	Chiroptera	Hipposideridae	human	human_almost	S	I	F	D	K	T	D	E	E	H	Q	L	L	D	Y	D	E	E	N	K	G	D	R	R	53	0.75	0.727273	0.809524
Ictidomys tridecemlineatus	XM_005315994.3	Yes	Rodentia		human	human	L	T	F	D	K	Q	E	E	D	Y	Q	L	L	A	Y	Ng	Q	E	N	K	G	D	R	R	54	0.833333	0.818182	0.809524
Marmota marmota	XM_015488054.1	Yes	Rodentia		human	human	L	T	F	D	K	Q	E	E	D	Y	Q	L	L	A	Y	Ng	Q	E	N	K	G	D	R	R	54	0.833333	0.818182	0.809524
Marmota flaviventris	XM_027946507.1	Yes	Rodentia		human	human	L	T	F	D	K	Q	E	E	D	Y	Q	L	L	A	Y	Ng	Q	E	N	K	G	D	R	R	54	0.833333	0.818182	0.809524
Jaculus jaculus	XM_004671466.2	Yes	Rodentia		human	human	M	T	F	D	K	Q	E	E	D	Y	Q	L	V	T	Y	N	Q	E	N	K	N	D	R	R	55	0.75	0.727273	0.714286
Kerivoula pellucida	MT333486	Yes	Chiroptera	Vespertilionidae	polar_polar	human	N	I	F	Q	N	S	Q	E	D	H	E	L	L	T	Y	Ng	P	Ng	N	K	G	D	R	R	56	0.583333	0.590909	0.619048
Lasiurus cinereus	MT333487	Yes	Chiroptera	Vespertilionidae	polar_polar	human	M	T	F	K	Ng	S	Q	E	D	H	E	L	L	T	Y	Ng	P	S	N	K	D	D	R	R	57	0.416667	0.454545	0.428571
Lipotes vexillifer	XM_007466327.1	Yes	Artiodactyla (Cetacea)		human	human	R	T	F	Q	K	H	E	E	D	Y	Q	L	I	T	F	Ng	Q	D	N	K	G	D	R	R	58	0.791667	0.818182	0.761905
Loxodonta africana	XM_023555192.1	Yes	Proboscidea		charge_polar	human	L	T	F	D	T	Q	E	E	D	Y	Q	L	L	D	F	S	Q	E	N	K	G	D	R	R	59	0.666667	0.636364	0.666667
Macroglossus sobrinus	GCA_004027375.1	Yes	Chiroptera	Pteropodidae	human	human	L	T	F	E	K	T	E	E	D	Y	E	L	L	N	Y	D	E	E	K	K	G	D	R	K	60	0.666667	0.636364	0.714286
Manis javanica	XM_017650257.1	Yes	Pholidota		human	human_almost	E	T	F	E	K	S	E	E	E	Y	Q	L	I	N	Y	Ng	Q	E	N	K	H	D	R	R	61	0.833333	0.818182	0.809524
Mastomys coucha	XM_031370882.1	Yes	Rodentia		human	human_almost	N	T	F	N	K	Q	E	E	D	Y	Q	L	I	Ng	F	T	Q	A	N	H	G	D	R	R	62	0.708333	0.727273	0.714286
Megaderma lyra	GCA_004026885.1	Yes	Chiroptera	Megadermatidae	human	human_almost	Q	T	F	E	K	L	E	E	E	Y	Q	L	L	H	F	Ng	E	Ng	N	K	N	D	R	R	63	0.708333	0.681818	0.714286
Mesocricetus auratus	XM_005074209.2	Yes	Rodentia		human	human	Q	T	F	D	K	Q	E	E	D	Y	Q	L	L	Ng	Y	Ng	Q	E	N	K	G	D	R	R	64	0.916667	0.909091	0.904762
Microcebus murinus	XM_020285237.1	Yes	Primates		charge_polar	human	Q	T	F	E	N	N	E	E	D	H	Q	L	L	T	Y	Ng	Q	E	K	K	G	D	R	R	65	0.791667	0.772727	0.761905
Microtus ochrogaster	XM_005358761.3	Yes	Rodentia		human	human	D	A	F	D	K	Q	E	E	D	Y	Q	L	L	S	Y	N	Q	E	N	K	D	D	R	R	66	0.791667	0.772727	0.761905
Miniopterus natalensis	XM_016202967.1	Yes	Chiroptera	Miniopteridae	other	human	K	K	F	E	G	S	Q	E	D	F	E	L	L	I	Y	Ng	E	Ng	N	K	G	D	R	R	67	0.541667	0.5	0.52381
Miniopterus schreibersii	GCA_004026525.1	Yes	Chiroptera	Miniopteridae	polar_polar	human	K	I	F	E	N	S	Q	E	D	F	K	L	L	I	Y	Ng	E	Ng	N	K	G	D	R	R	68	0.666667	0.636364	0.666667
Monodelphis domestica	XM_007500873.2	Yes	Didelphimorphia		human_opposite	human_almost	D	T	F	D	D	A	K	E	E	H	Q	L	I	T	Y	Ng	E	K	N	K	N	D	R	R	69	0.458333	0.409091	0.428571
Murina aurata	GCA_004026665.1	Yes	Chiroptera	Vespertilionidae	charge_polar	human	K	A	F	E	T	S	K	E	D	H	E	L	L	T	Y	N	A	Ng	N	K	G	D	R	R	70	0.541667	0.5	0.571429
Mus caroli	XM_021153479.2	Yes	Rodentia		human	human_almost	N	T	F	N	K	Q	E	E	D	Y	Q	L	T	S	F	T	Q	A	N	H	G	D	R	R	71	0.583333	0.590909	0.666667
Mus musculus	NM_027286.4	Yes	Rodentia		charge_polar	human_almost	N	T	F	N	N	Q	E	E	D	Y	Q	L	T	S	F	T	Q	A	N	H	G	D	R	R	72	0.541667	0.545455	0.619048
Mus pahari	XM_021188276.2	Yes	Rodentia		human	human_almost	N	T	F	N	K	Q	E	E	D	Y	Q	L	T	Ng	F	N	Q	A	N	H	G	D	R	R	73	0.666667	0.681818	0.714286
Mustela putorius	NM_001310190.1	Yes	Carnivora		human	human_almost	L	T	F	E	K	Y	E	E	E	Y	Q	L	H	T	Y	D	E	Ng	N	K	R	D	R	R	74	0.541667	0.5	0.666667
Mustela erminea	XM_032331786.1	Yes	Carnivora		human	human_almost	L	T	F	E	K	Y	E	E	E	Y	Q	L	H	T	Y	D	E	Ng	N	K	R	D	R	R	74	0.541667	0.5	0.666667
Myotis tricolor	MT333494	Yes	Chiroptera	Vespertilionidae	charge_polar	human	K	I	F	E	N	S	K	E	D	H	E	L	L	T	Y	Ng	P	Ng	N	K	G	D	R	R	75	0.541667	0.5	0.571429
Myotis brandtii	XM_014544294.1	Yes	Chiroptera	Vespertilionidae	charge_polar	human	K	I	F	E	N	S	K	E	D	H	E	L	L	T	Y	Ng	P	Ng	N	K	G	D	R	R	75	0.541667	0.5	0.571429
Myotis lucifugus	XM_023753669.1	Yes	Chiroptera	Vespertilionidae	charge_polar	human	K	I	F	E	N	S	K	E	D	H	E	L	L	T	Y	Ng	P	Ng	N	K	G	D	R	R	75	0.541667	0.5	0.571429
Myotis davidii	XM_006775210.2	Yes	Chiroptera	Vespertilionidae	charge_polar	human	K	I	F	D	N	S	K	E	D	H	E	L	L	T	Y	N	P	K	N	K	G	D	R	R	76	0.5	0.454545	0.52381
Myotis keaysi	MT333492	Yes	Chiroptera	Vespertilionidae	charge_polar	human	K	I	F	E	N	S	K	E	D	H	E	L	L	T	Y	Ng	A	Ng	N	K	G	D	R	R	77	0.541667	0.5	0.571429
Myotis riparius	MT333493	Yes	Chiroptera	Vespertilionidae	charge_polar		K	I	F	E	N	S	K	E	D	H	E	L	L	T	Y	Ng	A	Ng	N		G	D	R	R	77	0.521739	0.47619	0.55
Myotis myotis	GCA_004026985.1	Yes	Chiroptera	Vespertilionidae	charge_polar	human	K	I	F	D	N	S	K	E	D	H	E	L	L	T	Y	N	P	Ng	N	K	G	D	R	R	78	0.541667	0.5	0.571429
Myotis daubentonii	GQ999937.1	Yes	Chiroptera	Vespertilionidae	charge_polar	human	K	I	F	D	N	S	K	E	D	H	E	L	L	T	Y	N	P	Ng	N	K	G	D	R		78	0.521739	0.5	0.55
Neomonachus schauinslandi	XM_021680805.1	Yes	Carnivora (Pinnipedia)		human	human_almost	L	T	F	E	K	Y	E	E	E	Y	Q	L	Q	T	Y	D	Q	E	N	K	H	D	R	R	79	0.625	0.590909	0.714286
Neoromicia nana	MT333495	Yes	Chiroptera	Vespertilionidae	charge_polar	human_almost	K	I	F	E	N	S	E	E	E	H	K	L	I	T	Y	Ng	P	Ng	N	K	K	D	R	R	80	0.583333	0.545455	0.619048
Noctilio leporinus	GCA_004026585.1	Yes	Chiroptera	Noctilionidae	charge_polar	human_almost	Q	A	F	E	N	S	K	E	E	Y	Q	L	L	A	Y	D	Q	K	N	K	G	D	R	R	81	0.666667	0.636364	0.666667
Ochotona princeps	XM_004597492.2	Yes	Lagomorpha		human	human	L	T	F	D	K	Q	E	E	D	Y	Q	L	L	T	Y	Ng	Q	E	N	K	D	D	R	R	82	0.75	0.727273	0.714286
Octodon degus	XM_023719547.1	Yes	Rodentia		charge_polar	human	Q	T	F	D	N	Q	K	E	D	Y	Q	L	L	A	Y	Ng	Q	Ng	N	K	N	D	R	R	83	0.708333	0.681818	0.666667
Odobenus rosmarus	XM_004415391.1	Yes	Carnivora (Pinnipedia)		human	human_almost	L	T	F	E	K	Y	E	E	E	Y	Q	F	Q	T	Y	D	Q	E	N	K	H	D	R	R	84	0.583333	0.545455	0.666667
Ornithorhynchus anatinus	XM_001515547.4	Yes	Monotremata		polar_polar	human	E	Q	F	T	Q	K	Q	E	D	Y	Q	L	Ng	K	F	D	E	Ng	N	K	N	D	R	R	85	0.416667	0.409091	0.52381
Orycteropus afer	XM_007952837.1	Yes	Tubulidentata		human	charge_polar	L	T	F	E	K	Q	E	E	Ng	Y	Q	L	I	S	F	Ng	Q	E	K	K	G	D	R	R	86	0.666667	0.636364	0.619048
Oryctolagus cuniculus	XM_002719845.3	Yes	Lagomorpha		human	human	L	T	F	E	K	Q	E	E	D	Y	Q	L	L	T	Y	Ng	Q	E	N	K	G	D	R	R	87	0.791667	0.772727	0.761905
Otolemur garnettii	XM_003791864.2	Yes	Primates		charge_polar	human_almost	Q	T	F	D	N	R	E	E	E	H	Q	L	I	T	Y	Ng	Q	Ng	N	K	D	D	R	R	88	0.791667	0.772727	0.761905
Paguma larvata	AY881174.1	Yes	Carnivora		charge_polar	human_almost	L	T	F	E	T	Y	E	Q	E	Y	Q	V	L	T	Y	D	Q	E	N	K	G	D	R	R	89	0.666667	0.636364	0.666667
Peromyscus leucopus	XM_028887776.1	Yes	Rodentia		human	human	Q	I	F	D	K	Q	E	E	D	Y	Q	L	L	Ng	Y	N	Q	E	N	K	G	D	R	R	90	0.916667	0.909091	0.904762
Peromyscus maniculatus	XM_006973207.2	Yes	Rodentia		human	human	Q	I	F	D	K	Q	E	E	D	Y	Q	L	L	Ng	Y	N	Q	R	N	K	G	D	R	R	91	0.833333	0.818182	0.809524
Phascolarctos cinereus	XM_021007494.1	Yes	Diprodontia		charge_polar	human_almost	R	E	F	E	T	K	E	E	E	Y	Q	L	I	T	F	D	E	K	N	K	G	D	R	R	92	0.541667	0.5	0.571429
Vombatus ursinus	XM_027835355.1	Yes	Diprodontia		charge_polar	human_almost	R	E	F	E	T	K	E	E	E	Y	Q	L	I	T	F	D	E	K	N	K	G	D	R	R	92	0.541667	0.5	0.571429
Phoca vitulina	XM_032389615.1	Yes	Carnivora (Pinnipedia)		human	human_almost	L	T	F	E	K	Y	E	E	E	Y	Q	L	Q	T	Y	D	Q	E	N	K	R	D	R	R	93	0.625	0.590909	0.714286
Phyllostomus discolor	XM_028522516.1	Yes	Chiroptera	Phyllostomidae	charge_polar	human_almost	D	K	F	E	N	N	E	E	E	Y	Q	L	L	N	Y	D	Q	D	N	K	K	D	R	R	94	0.666667	0.636364	0.666667
Phyllostomus hastatus	MT333496	Yes	Chiroptera	Phyllostomidae	charge_polar	human_almost	E	K	F	E	N	N	K	E	E	H	Q	L	L	Ng	Y	D	Q	D	N	K	K	D	R	R	95	0.583333	0.545455	0.571429
Pipistrellus javanicus	MT333508	Yes	Chiroptera	Vespertilionidae	human	charge_polar	L	T	F	E	K	T	E	E	D	Y	Q	L	L	A	F	Ng	S	S	N	N	K	D	R	R	96	0.625	0.590909	0.619048
Pipistrellus pipistrellus	GCA_004026625.1	Yes	Chiroptera	Vespertilionidae	human	charge_polar	E	D	F	D	K	S	E	E	Ng	H	E	L	R	A	F	Ng	Q	Ng	N	E	D	D	R	R	97	0.458333	0.409091	0.47619
Propithecus coquereli	XM_012638731.1	Yes	Primates		human	human	Q	T	F	D	K	H	E	E	D	Y	Q	L	L	T	Y	Ng	Q	E	N	K	G	D	R	R	98	0.916667	0.909091	0.904762
Pteropus lylei	MT333497	Yes	Chiroptera	Pteropodidae	human	human	L	T	F	E	K	T	E	E	D	Y	Q	L	L	A	Y	D	E	E	K	K	G	D	R	K	99	0.708333	0.681818	0.761905
Pteropus alecto	XM_006911647.1	Yes	Chiroptera	Pteropodidae	human	human	L	T	F	E	K	T	E	E	D	Y	Q	L	L	A	Y	D	E	E	K	K	G	D	R	K	99	0.708333	0.681818	0.761905
Pteropus vampyrus	XM_011362973.2	Yes	Chiroptera	Pteropodidae	human	human	L	T	F	E	K	T	E	E	D	Y	Q	L	L	A	Y	D	E	E	K	K	G	D	R	K	99	0.708333	0.681818	0.761905
Rattus norvegicus	NM_001012006.1	Yes	Rodentia		human	human_almost	K	S	F	N	K	Q	E	E	D	Y	Q	L	I	Ng	F	Ng	P	T	N	H	G	D	R	R	100	0.583333	0.590909	0.619048
Rhinolophus macrotis	GQ999932.1	Yes	Chiroptera	Rhinolophidae	clash_pos	human	E	K	F	D	K	S	K	E	D	Y	E	L	L	N	Y	Ng	E	Ng	K	K	G	D	R	R	101	0.541667	0.5	0.52381
Rhinolophus pearsonii	EF569964.1	Yes	Chiroptera	Rhinolophidae	human	human	R	T	F	D	K	H	E	E	D	H	E	L	L	D	Y	Ng	E	Ng	N	K	D	D	R	R	102	0.708333	0.681818	0.714286
Rhinolophus pusillus	GQ999938.1	Yes	Chiroptera	Rhinolophidae	clash_neg	human	K	K	F	N	D	S	E	E	D	Y	Q	L	I	N	Y	T	E	Ng	N	K	G	D	R	R	103	0.541667	0.545455	0.571429
Rhinopithecus roxellana	XM_010366065.2	Yes	Primates		human	human	Q	T	F	D	K	H	E	E	D	Y	Q	L	L	M	Y	Ng	R	E	N	K	G	D	R	R	105	0.958333	0.954545	1
Rhinopithecus bieti	XM_017888580.1	Yes	Primates																L	M	Y	Ng	R	E	N	K	G	D	R	R	105	0.916667	0.909091	1
Rhynchonycteris naso	MT333498	Yes	Chiroptera	Emballonuridae	human	charge_polar	Q	T	F	D	K	Y	E	E	Q	F	E	L	R	A	F	N	E	K	N	K	N	D	R	R	106	0.5	0.454545	0.571429
Saccopteryx bilineata	MT333499	Yes	Chiroptera	Emballonuridae	human_opposite	charge_polar	E	T	F	D	R	Y	E	E	Q	F	E	L	R	D	F	N	E	K	N	K	N	D	R	R	107	0.416667	0.363636	0.47619
Sarcophilus harrisii	XM_031958965.1	Yes	Diprodontia		polar_nonpolar	human	M	G	F	E	Ng	K	A	E	D	Y	Q	L	L	A	Y	A	K	E	N	K	G	D	R	R	108	0.625	0.590909	0.666667
Scotophilus dinganii	MT333500	Yes	Chiroptera	Vespertilionidae	charge_polar	human	K	I	F	E	S	S	K	E	D	Y	E	I	L	T	Y	Ng	P	Ng	N	K	G	D	R	R	109	0.541667	0.5	0.571429
Scotophilus kuhlii	MT333501	Yes	Chiroptera	Vespertilionidae	charge_polar	human	K	I	F	E	S	S	K	E	D	Y	E	I	L	T	Y	N	A	Ng	N	K	G	E	R	R	110	0.541667	0.5	0.571429
Sorex araneus	XM_004612209.1	Yes	Eulipotyphla		charge_polar	human	Ng	K	F	E	N	K	D	E	D	Y	Ng	L	I	T	F	D	D	K	N	K	N	D	R	R	111	0.541667	0.5	0.571429
Suricata suricatta	XM_029930396.1	Yes	Carnivora		charge_polar	human_almost	L	T	F	E	Q	H	E	Q	E	Y	L	V	R	A	Y	Ng	Q	D	N	K	G	D	R	R	112	0.625	0.590909	0.666667
Sus scrofa	NM_001123070.1	Yes	Artiodactyla		human	human	L	T	F	E	K	L	E	E	D	Y	Q	L	I	T	Y	T	Q	Ng	N	K	G	D	R	R	113	0.708333	0.681818	0.714286
Syconycteris australis	MT333502	Yes	Chiroptera	Pteropodidae	human	human	L	T	F	E	K	A	E	E	D	Y	E	L	L	T	Y	D	E	E	K	K	G	D	R	K	114	0.583333	0.545455	0.619048
Taphozous melanopogon	MT333532	Yes	Chiroptera	Emballonuridae	human	polar_nonpolar	Q	T	F	E	K	S	E	E	V	F	E	L	L	T	Y	Ng	E	K	N	Q	G	D	R	R	115	0.541667	0.5	0.52381
Taphozous theobaldi	MT333531	Yes	Chiroptera	Emballonuridae	human	polar_nonpolar	Q	T	F	E	K	S	E	E	V	F	E	L	L	T	Y	Ng	E	K	N	Q	G	D	R	R	115	0.541667	0.5	0.52381
Tonatia saurophila	GCA_004024845.1	Yes	Chiroptera	Phyllostomidae	charge_polar	human_almost	Q	T	F	E	N	T	K	E	E	H	Q	L	L	T	Y	D	Q	D	N	K	K	D	R	R	116	0.666667	0.636364	0.666667
Trichechus manatus	XM_004386324.2	Yes	Sirenia		charge_polar	human	L	T	F	D	T	Q	E	E	D	Y	Q	L	L	N	F	S	Q	E	N	K	G	D	R	R	117	0.708333	0.681818	0.714286
Tylonycteris robustula	MT333504	Yes	Chiroptera	Vespertilionidae	charge_polar	human	R	I	F	E	K	S	Q	E	D	H	E	L	L	T	Y	Ng	P	Ng	N	K	D	D	R	R	118	0.583333	0.545455	0.619048
Urocitellus parryii	XM_026396720.1	Yes	Rodentia		human	human	L	T	F	D	K	Q	E	E	D	H	Q	L	L	D	Y	Ng	Q	E	N	K	G	D	R	R	119	0.791667	0.772727	0.761905
Vampyrum spectrum	MT333534	Yes	Chiroptera	Phyllostomidae	charge_polar	human_almost	E	I	F	E	N	T	E	E	E	H	Q	L	L	A	Y	D	Q	D	N	K	N	D	R	R	120	0.75	0.727273	0.761905
Vicugna pacos	XM_006212647.3	Yes	Artiodactyla		clash_neg	human	L	T	F	K	E	H	E	E	D	Y	Q	L	A	I	Y	Ng	Q	D	N	K	G	D	R	R	121	0.708333	0.772727	0.714286
Zalophus californianus	XM_027609552.1	Yes	Carnivora (Pinnipedia)		human	human_almost	L	T	F	E	K	S	E	E	E	Y	Q	L	Q	T	Y	D	Q	D	N	K	H	D	R	R	122	0.625	0.590909	0.714286
Craseonycteris thonglongyai	GCA_004027555.1	Yes	Chiroptera	Craseonycteridae																			K	E	K	K	G	D	R	R	104	0.75	0.714286	0.857143
Leptonychotes weddellii	XM_031030890.1	Yes	Carnivora (Pinnipedia)				A																Q	E	N	K	H	D	R	R	123	0.666667	0.625	0.625
Mormoops blainvillei	GCA_004026545.1	Yes	Chiroptera	Mormoopidae	charge_polar	charge_polar	E	I	F	D	N	S	E	E	K	H	Q	L	L	T	Y		Q	D	N	N	N	D	R	R	124	0.608696	0.571429	0.571429
Pteronotus parnellii	GCA_000465405.1	Yes	Chiroptera	Mormoopidae																			Q	D	N	N	N	D	R	R	124	0.75	0.714286	0.714286
Micronycteris microtis	MT333491	Yes	Chiroptera	Phyllostomidae	charge_nonpolar	human_almost	E	K	F	E	A	T	E	E	E	H	Q	L	L				Q	D	N	K	K	D	R	R	125	0.666667	0.631579	0.631579
Micronycteris schmidtorum	MT333490	Yes	Chiroptera	Phyllostomidae	clash_pos	human_almost	E	T	F	E	K	A	K	E	E	H	R	L					Q	D	N	K	K	D	R	R	126	0.65	0.611111	0.631579
Micronycteris hirsuta	MT333489	Yes	Chiroptera	Phyllostomidae	charge_polar	charge_polar	E	T	F	E	N	T	K	E	E	H	Q	L	L				Q	D	N	N	K	D	R	R	127	0.666667	0.631579	0.631579
Taphozous perforatus	MT333509	Yes	Chiroptera	Emballonuridae	human	charge_nonpolar	Q	T	F	E	K	S	E	E	V	F	E	L	I	T	Y	Ng	E	K	K	K	G	D	R		128	0.521739	0.5	0.5
Lonchophylla robusta	MT333488	Yes	Chiroptera	Phyllostomidae	charge_polar	human_almost	Q	T	F	E	N	T	K	E	E	H	E	L	L				Q	D	N	K	N	D	R	R	129	0.714286	0.684211	0.684211
Tadarida brasiliensis	GCA_004025005.1	Yes	Chiroptera	Molossidae															H	R	Y	D	Q	Ng	N	K	G	D	R	R	130	0.5	0.454545	0.666667
Lasiurus borealis	GCA_004026805.1	Yes	Chiroptera	Vespertilionidae																			S	S	N	K	N	D	R	R	131	0.625	0.571429	0.714286
Thyroptera tricolor	MT333503	Yes	Chiroptera	Thyropteridae																		D	Q	D	N	K	G	D	R	R	132	0.888889	0.875	1

### Sheet: S1_metadata
Variable	Explanation of variable
Species	Species from which the sequence was isolated
Genbank accession number	Genbank accession number for the sequence
In_molecular_evolution_analysis	Indicates whether the sequence was used in selection analyses. (Only one sequence was used per species.)
Order	Mammalian order from which the sequence was isolated
Bat_family	If the sequence is from a bat, this variable indicates the family that bat species belongs to.
31-35_salt	Prediction about whether the salt bridge between amino acids 31 and 35 is preserved in the sequence. "Human" indicates the sequence has the same residues as the human sequence. "Human_almost" indicates presence of amino acids very similar to those found in humans (for example substitution of an Asp with a Glu). "Human_opposite" indicateds a negatively charged amino acid and a positively charged a…
38-353_salt	Prediction about whether the salt bridge between amino acids 38 and 353 is preserved in the sequence. "Human" indicates the sequence has the same residues as the human sequence. "Human_almost" indicates presence of amino acids very similar to those found in humans (for example substitution of an Asp with a Glu). "Human_opposite" indicateds a negatively charged amino acid and a positively charged …
24	Identity of amino acid at position 24; Note 'Ng' indicates a predicted glycosylation on the asparagine.
27	Identity of amino acid at position 27; Note 'Ng' indicates a predicted glycosylation on the asparagine.
28	Identity of amino acid at position 28; Note 'Ng' indicates a predicted glycosylation on the asparagine.
30	Identity of amino acid at position 30; Note 'Ng' indicates a predicted glycosylation on the asparagine.
31	Identity of amino acid at position 31; Note 'Ng' indicates a predicted glycosylation on the asparagine.
34	Identity of amino acid at position 34; Note 'Ng' indicates a predicted glycosylation on the asparagine.
35	Identity of amino acid at position 35; Note 'Ng' indicates a predicted glycosylation on the asparagine.
37	Identity of amino acid at position 37; Note 'Ng' indicates a predicted glycosylation on the asparagine.
38	Identity of amino acid at position 38; Note 'Ng' indicates a predicted glycosylation on the asparagine.
41	Identity of amino acid at position 41; Note 'Ng' indicates a predicted glycosylation on the asparagine.
42	Identity of amino acid at position 42; Note 'Ng' indicates a predicted glycosylation on the asparagine.
45	Identity of amino acid at position 45; Note 'Ng' indicates a predicted glycosylation on the asparagine.
79	Identity of amino acid at position 79; Note 'Ng' indicates a predicted glycosylation on the asparagine.
82	Identity of amino acid at position 82; Note 'Ng' indicates a predicted glycosylation on the asparagine.
83	Identity of amino acid at position 83; Note 'Ng' indicates a predicted glycosylation on the asparagine.
90	Identity of amino acid at position 90; Note 'Ng' indicates a predicted glycosylation on the asparagine.
325	Identity of amino acid at position 325; Note 'Ng' indicates a predicted glycosylation on the asparagine.
329	Identity of amino acid at position 329; Note 'Ng' indicates a predicted glycosylation on the asparagine.
330	Identity of amino acid at position 330; Note 'Ng' indicates a predicted glycosylation on the asparagine.
353	Identity of amino acid at position 353; Note 'Ng' indicates a predicted glycosylation on the asparagine.
354	Identity of amino acid at position 354; Note 'Ng' indicates a predicted glycosylation on the asparagine.
355	Identity of amino acid at position 355; Note 'Ng' indicates a predicted glycosylation on the asparagine.
357	Identity of amino acid at position 357; Note 'Ng' indicates a predicted glycosylation on the asparagine.
393	Identity of amino acid at position 393; Note 'Ng' indicates a predicted glycosylation on the asparagine.
Unique_type	Sequences with the same number in this category have the same combination of contact residues
Human_score	Similarity score to human in all 24 residues that contact SARS-CoV and/or SARS-CoV-2
SARS_score	Similarity score to human in residues that contact SARS-CoV
SARS_2_score	Similarity score to human in residues that contact SARS-CoV-2
