## Supplementary material for "Exceptional diversity and selection pressure on SARS-CoV and SARS-CoV-2 host receptor in bats compared to other mammals": Table S2

### Sheet: Table_S2
Residue	Shannon_index	Unique_aa	Evenness	Shannon_bat	Unique_bat	Evenness_bat	ShannonsNotBat	SpeciesNotBat	EvennessNotBat	Sum_0.05	Sum_0.1	Bat_sum_0.05	Bat_sum_0.1	NotBat_sum_0.05	NotBat_sum_0.1	SARS	SARS2	NL63	Human_score_1	Human_score_-1
24	1.8197	11	0.758876	1.88356	9	0.857244	1.41911	10	0.616313	5	5	5	5	5	5	1	1	0	Q,N	A,L,P,M
27	0.970735	10	0.421585	1.16504	7	0.598714	0.623744	8	0.299957	5	5	5	5	0	0	1	1	0	T, A, I	D, E, K, Q
28	0	1	NA	0	1	NA	0	1	NA	0	0	0	0	0	0	1	1	0
30	1.04491	6	0.583175	0.736667	5	0.457717	1.20884	6	0.674667	2	5	0	5	0	0	0	1	1	D, E	K
31	1.18758	10	0.515759	1.26819	9	0.577179	0.950122	6	0.530273	5	5	5	5	0	0	1	1	0	K, R	A, D, E, G
33										0	0	0	0	0	0	0	0	1
34	1.97165	13	0.768691	1.17029	8	0.562791	1.69446	11	0.706645	0	0	0	0	0	0	1	1	1	H, R, K	A, E, F
35	0.629254	5	0.390977	0.782321	4	0.564325	0.416052	5	0.258508	0	5	5	5	0	0	1	1	0	D, E	A, K
37	0.0560015	2	0.0807931	0	1	NA	0.0915407	2	0.132065	0	0	0	0	0	0	1	1	1	E
38	1.02282	7	0.525624	1.2678	7	0.651518	0.715936	3	0.651673	0	0	0	5	0	0	1	1	0	D, E	V,K
41	0.776411	3	0.706719	0.960511	3	0.874295	0.346707	2	0.500193	0	0	0	0	0	0	1	1	1	H, Y
42	0.833865	6	0.465389	0.94928	5	0.589821	0.406451	5	0.252543	5	5	5	5	5	5	1	1	0	Q, N	L
45	0.167701	4	0.12097	0.10564	2	0.152407	0.182738	3	0.166336	0	5	0	0	5	5	1	1	0	L, I, V
79	1.24701	11	0.520043	0.497976	4	0.359214	1.60355	11	0.668734	0	0	0	0	0	0	1	0	0	L, I, V	T, N, Q, D, R, H
82	1.55692	10	0.676161	1.37742	7	0.707851	1.46283	9	0.665765	0	0	0	0	0	0	1	1	0	M, I, V	D, R, H, S, T
83	0.422689	3	0.384748	0.37169	3	0.338327	0.445651	2	0.642938	0	0	0	0	0	0	1	1	0	Y
90	0.815424	5	0.506652	0.748374	3	0.681199	0.758572	5	0.471328	0	0	0	0	0	0	1	0	0	N
321										5	5	5	5	5	5	0	0	1
322										0	0	5	5	0	0	0	0	1
323										0	0	0	0	0	0	0	0	1
324										0	0	0	0	0	0	0	0	1
325	1.08778	8	0.523112	1.33742	6	0.74643	0.558854	6	0.311903	0	0	0	0	0	0	1	0	1	Q	A, P
326										5	5	5	5	5	5	0	0	1
329	1.58402	11	0.660588	1.37147	5	0.852141	1.41843	10	0.616018	0	2	0	5	0	0	1	1	0	D, E	R, K
330	0.317589	2	0.458184	0.450561	2	0.650022	0.155135	2	0.223813	0	0	0	0	0	0	1	1	1	N
353	0.392152	6	0.218864	0.420898	4	0.303613	0.285532	4	0.205967	0	0	0	0	0	5	1	1	1	K
354	1.19824	8	0.576231	1.16634	6	0.650945	1.01088	6	0.564183	5	5	5	5	0	0	1	1	1	G
355	0.0305812	2	0.0441193	0.0579075	2	0.0835429	0	1	NA	0	0	0	0	0	0	1	1	1	D, E
356										0	0	0	0	0	0	0	0	1
357	0	1	NA	0	1	NA	0	1	NA	0	0	0	0	0	0	1	1	0	R
393	0.149431	2	0.215584	0.267059	2	0.385285	0	1	NA	0	5	0	5	0	0	0	1	0	K, R

### Sheet: S2_metadata
Variable	Explanation
Residue	Contact residue
Shannon_index	Shannon's diversity index for the residue across all sequences
Unique_aa	Number of unique amino acids at a given residue across all sequences
Evenness	Evenness at the residue across all sequences
Shannon_bat	Shannon's diversity index for the residue across all bat sequences
Unique_bat	Number of unique amino acids at a given residue across all bat sequences
Evenness_bat	Evenness at the residue across all bat sequences
ShannonsNotBat	Shannon's diversity index for the residue across all non-bat sequences
SpeciesNotBat	Number of unique amino acids at a given residue across all non-bat sequences
EvennessNotBat	Evenness at the residue across all non-bat sequences
Sum_0.05	Number of trees including all species in which the residue was inferred to be under selection by MEME at a level of p < 0.05
Sum_0.1	Number of trees including all species in which the residue was inferred to be under selection by MEME at a level of p < 0.1
Bat_sum_0.05	Number of trees including bat species in which the residue was inferred to be under selection by MEME at a level of p < 0.05
Bat_sum_0.1	Number of trees including bat species in which the residue was inferred to be under selection by MEME at a level of p < 0.1
NotBat_sum_0.05	Number of trees including non-bat species in which the residue was inferred to be under selection by MEME at a level of p < 0.05
NotBat_sum_0.1	Number of trees including non-bat species in which the residue was inferred to be under selection by MEME at a level of p < 0.1
SARS	"1" indicates the residue contacts SARS-CoV; "0" indicates it does not
SARS2	"1" indicates the residue contacts SARS-CoV-2; "0" indicates it does not
NL63	"1" indicates the residue contacts HCoV-NL63; "0" indicates it does not
Human_score_1	Denotes amino acids that earn a score of +1 at that residue for calculating the human similarity score for a given residue
Human_score_-1	Denotes amino acids that earn a score of -1 at that residue for calculating the human similarity score for a given residue
