## Supplementary material for "Exceptional diversity and selection pressure on SARS-CoV and SARS-CoV-2 host receptor in bats compared to other mammals": Table S3

### Sheet: Table_S3
Tree	Test	Virus	contact_sel_0.05	contact_notsel_0.05	noncontact_sel_0.05	noncontact_notsel_0.05	fisher_p_0.05	fisher_odds_0.05	contact_sel_0.1	contact_notsel_0.1	noncontact_sel_0.1	noncontact_notsel_0.1	fisher_p_0.1	fisher_odds_0.1
1	Bats_only_MEME	HCoV-NL63	4	10	67	518	0.07223	3.08407	5	9	98	487	0.07478	2.75453
5	Bats_only_MEME	HCoV-NL63	4	10	69	516	0.07865	2.98345	5	9	98	487	0.07478	2.75453
2	Bats_only_MEME	HCoV-NL63	4	10	65	520	0.06612	3.19066	5	9	98	487	0.07478	2.75453
4	Bats_only_MEME	HCoV-NL63	4	10	65	520	0.06612	3.19066	5	9	99	486	0.07746	2.72124
6	Bats_only_MEME	HCoV-NL63	4	10	65	520	0.06612	3.19066	5	9	98	487	0.07478	2.75453
1	All_species_MEME	HCoV-NL63	3	11	97	488	0.7139	1.37127	4	10	126	459	0.5165	1.45613
2	All_species_MEME	HCoV-NL63	4	10	97	488	0.2706	2.00955	4	10	124	461	0.5116	1.48601
4	All_species_MEME	HCoV-NL63	3	11	98	487	0.7152	1.35453	4	10	128	457	0.5216	1.42719
5	All_species_MEME	HCoV-NL63	3	11	98	487	0.7152	1.35453	4	10	127	458	0.519	1.44155
6	All_species_MEME	HCoV-NL63	4	10	97	488	0.2706	2.00955	4	10	124	461	0.5116	1.48601
1	Non-bat_MEME	HCoV-NL63	2	12	64	521	0.6599	1.35599	3	11	89	496	0.461	1.5187
2	Non-bat_MEME	HCoV-NL63	2	12	63	522	0.6567	1.38011	3	11	88	497	0.4567	1.53901
4	Non-bat_MEME	HCoV-NL63	2	12	64	521	0.6599	1.35599	3	11	89	496	0.461	1.5187
5	Non-bat_MEME	HCoV-NL63	2	12	64	521	0.6599	1.35599	3	11	89	496	0.461	1.5187
6	Non-bat_MEME	HCoV-NL63	2	12	63	522	0.6567	1.38011	3	11	88	497	0.4567	1.53901
1	Bats_only_MEME	SARS-CoV	6	14	65	514	0.02249	3.3784	8	12	95	484	0.01212	3.38699
5	Bats_only_MEME	SARS-CoV	6	14	67	512	0.02559	3.26541	8	12	95	484	0.01212	3.38699
2	Bats_only_MEME	SARS-CoV	6	14	63	516	0.01966	3.49909	8	12	95	484	0.01212	3.38699
4	Bats_only_MEME	SARS-CoV	6	14	63	516	0.01966	3.49909	8	12	96	483	0.01286	3.34492
6	Bats_only_MEME	SARS-CoV	6	14	63	516	0.01966	3.49909	8	12	95	484	0.01212	3.38699
1	All_species_MEME	SARS-CoV	5	15	95	484	0.355	1.69649	8	12	122	457	0.05387	2.4926
2	All_species_MEME	SARS-CoV	5	15	96	483	0.3577	1.6754	7	13	121	458	0.1614	2.03534
4	All_species_MEME	SARS-CoV	5	15	96	483	0.3577	1.6754	7	13	125	454	0.1705	1.95323
5	All_species_MEME	SARS-CoV	5	15	96	483	0.3577	1.6754	8	12	123	456	0.05558	2.46699
6	All_species_MEME	SARS-CoV	5	15	96	483	0.3577	1.6754	7	13	121	458	0.1614	2.03534
1	Non-bat_MEME	SARS-CoV	3	17	63	516	0.4747	1.44436	4	16	88	491	0.5296	1.39402
2	Non-bat_MEME	SARS-CoV	3	17	62	517	0.4687	1.47044	4	16	87	492	0.5262	1.41288
4	Non-bat_MEME	SARS-CoV	3	17	63	516	0.4747	1.44436	4	16	88	491	0.5296	1.39402
5	Non-bat_MEME	SARS-CoV	3	17	63	516	0.4747	1.44436	4	16	88	491	0.5296	1.39402
6	Non-bat_MEME	SARS-CoV	3	17	62	517	0.4687	1.47044	4	16	87	492	0.5262	1.41288
1	Bats_only_MEME	SARS-CoV-2	6	13	65	515	0.01735	3.64479	10	9	93	487	0.0003555	5.7928
5	Bats_only_MEME	SARS-CoV-2	6	13	67	513	0.01981	3.52294	10	9	93	487	0.0003555	5.7928
2	Bats_only_MEME	SARS-CoV-2	6	13	63	517	0.01512	3.77419	10	9	93	487	0.0003555	5.7928
4	Bats_only_MEME	SARS-CoV-2	6	13	63	517	0.01512	3.77419	10	9	94	486	0.0003871	5.71973
6	Bats_only_MEME	SARS-CoV-2	6	13	63	517	0.01512	3.77419	10	9	93	487	0.0003555	5.7928
1	All_species_MEME	SARS-CoV-2	5	14	95	485	0.3421	1.82111	10	9	120	460	0.002575	4.24566
2	All_species_MEME	SARS-CoV-2	6	13	95	485	0.1112	2.35199	10	9	119	461	0.002417	4.29049
4	All_species_MEME	SARS-CoV-2	5	14	96	484	0.3439	1.7985	9	10	123	457	0.01965	3.3351
5	All_species_MEME	SARS-CoV-2	5	14	96	484	0.3439	1.7985	10	9	121	459	0.002741	4.20157
6	All_species_MEME	SARS-CoV-2	6	13	95	485	0.1112	2.35199	9	10	119	461	0.009316	3.47734
1	Non-bat_MEME	SARS-CoV-2	3	16	63	517	0.4547	1.53739	4	15	88	492	0.5139	1.48978
2	Non-bat_MEME	SARS-CoV-2	3	16	62	518	0.4493	1.56514	4	15	87	493	0.5113	1.50992
4	Non-bat_MEME	SARS-CoV-2	3	16	63	517	0.4547	1.53739	4	15	88	492	0.5139	1.48978
5	Non-bat_MEME	SARS-CoV-2	3	16	63	517	0.4547	1.53739	4	15	88	492	0.5139	1.48978
6	Non-bat_MEME	SARS-CoV-2	3	16	62	518	0.4493	1.56514	4	15	87	493	0.5113	1.50992

### Sheet: S3_metadata
Variable	Explanation
Tree	Indicates the phylogenetic tree on which the MEME test was run
Test	Indicates the dataset the MEME test was run on (full dataset, just bats, just non-bat mammals)
Virus	The virus whose contact residues were tested
contact_sel_0.05	The number of contact residues under selection in MEME test, p < 0.05
contact_notsel_0.05	The number of contact residues not under selection in MEME test, p < 0.05
noncontact_sel_0.05	The number of residues that do not contact the virus under selection in MEME test, p < 0.05
noncontact_notsel_0.05	The number of residues that do not contact the virus not under selection in MEME test, p < 0.05
fisher_p_0.05	P value of the Fisher's exact test of whether contact residues are more likely to be under selection than other residues in the gene at MEME, p < 0.05
fisher_odds_0.05	Odds ratio of the Fisher's exact test of whether contact residues are more likely to be under selection than other residues in the gene at MEME, p < 0.05
contact_sel_0.1	The number of contact residues under selection in MEME test, p < 0.1
contact_notsel_0.1	The number of contact residues not under selection in MEME test, p < 0.1
noncontact_sel_0.1	The number of residues that do not contact the virus under selection in MEME test, p < 0.1
noncontact_notsel_0.1	The number of residues that do not contact the virus not under selection in MEME test, p < 0.1
fisher_p_0.1	P value of the Fisher's exact test of whether contact residues are more likely to be under selection than other residues in the gene at MEME, p < 0.1
fisher_odds_0.1	Odds ratio of the Fisher's exact test of whether contact residues are more likely to be under selection than other residues in the gene at MEME, p < 0.1
