## Supplementary material for "Exceptional diversity and selection pressure on SARS-CoV and SARS-CoV-2 host receptor in bats compared to other mammals": Table S4

### Sheet: Table_S4
Tree	Test	P-value correction	bat_LRT	bat_p	rhinolophid_LRT	rhinolophid_p	Bat_sel	Bat_notsel	Nbat_sel	Nbat_notsel	fisher_p_batnonbat	fisher_odds_batnonbat	Rhino_sel	Rhino_notsel	Nrhino_sel	Nrhino_notsel	fisher_p_rhino	fisher_odds_rhino	TermBat_sel	TermBat_notsel	termNbat_sel	TermNbat_notsel	fisher_p_terminal	fisher_odds_terminal	Term_bat_reference_sel	Term_bat_reference_notsel	TermNbat_sel	TermNbat_notsel	fisher_p_reference	fisher_odds_reference
1	aBSREL_no_foreground	None	16.5909	8.417e-05	16.8796	7.27917e-05	51	124	41	173	0.02303	1.7329	4	11	47	113	1	0.874937	27	61	22	86	0.1012	1.72528	10	26	22	86	0.3621	1.499
2	aBSREL_no_foreground	None	12.9899	0.000515949	16.628	8.2613e-05	55	120	47	167	0.03753	1.62643	5	10	50	110	1	1.09939	30	58	26	82	0.1526	1.62712	11	25	26	82	0.5098	1.38443
4	aBSREL_no_foreground	None	13.9755	0.00031397	18.8081	2.76082e-05	67	108	53	161	0.005689	1.88142	5	10	62	98	0.786	0.78136	34	54	28	80	0.06491	1.79349	13	23	28	80	0.2873	1.60918
5	aBSREL_no_foreground	None	10.4729	0.00183798	16.6702	8.08779e-05	40	135	32	182	0.04978	1.68285	4	11	36	124	0.7495	1.25084	25	63	17	91	0.03649	2.11587	10	26	17	91	0.1387	2.04737
6	aBSREL_no_foreground	None	16.3501	9.50095e-05	18.1889	3.76877e-05	64	111	44	170	0.0006083	2.22298	5	10	59	101	1	0.856708	34	54	21	87	0.003892	2.59525	11	25	21	87	0.1723	1.81468
1	aBSREL_bat_foreground	None	14.3126	0.00026
2	aBSREL_bat_foreground	None	13.5978	0.00038
4	aBSREL_bat_foreground	None	12.2969	0.00073
5	aBSREL_bat_foreground	None	11.2047	0.00127
6	aBSREL_bat_foreground	None	12.1078	0.00081
1	aBSREL_rhinolophidae_foreground	None			19.1273	2.3517e-05
2	aBSREL_rhinolophidae_foreground	None			17.9502	4.24916e-05
4	aBSREL_rhinolophidae_foreground	None			16.9754	6.9368e-05
5	aBSREL_rhinolophidae_foreground	None			18.6187	3.03643e-05
6	aBSREL_rhinolophidae_foreground	None			18.0844	3.97193e-05
1	aBSREL_no_foreground	Holm-Bonferroni	16.5909	0.0312271	16.8796	0.0270785	12	163	7	207	0.1544	2.172712/2.130801	2	13	10	150	0.2741	2.29294	7	81	5	103	0.3801	1.77494	3	33	5	103	0.4127	1.86342
2	aBSREL_no_foreground	Holm-Bonferroni	12.9899	0.187805	16.628	0.0306494	12	163	7	207	0.1544	2.172712/2.120323	2	13	10	150	0.2741	2.29294	7	81	4	104	0.2257	2.23768	3	33	4	104	0.3668	2.34712
4	aBSREL_no_foreground	Holm-Bonferroni	13.9755	0.113971	18.8081	0.0103255	11	164	7	207	0.2246	1.979977/1.941732	3	12	8	152	0.05556	4.6791	8	80	5	103	0.2552	2.05241	4	32	5	103	0.2277	2.55502
5	aBSREL_no_foreground	Holm-Bonferroni	10.4729	0.663509	16.6702	0.0304101	10	165	6	208	0.2	2.097028/2.056772	2	13	8	152	0.2065	2.89689	7	81	4	104	0.2257	2.23768	3	33	4	104	0.3668	2.34712
6	aBSREL_no_foreground	Holm-Bonferroni	16.3501	0.0353435	18.1889	0.0140575	13	162	7	207	0.1041	2.36779/2.310693	2	13	11	149	0.3082	2.07269	7	81	5	103	0.3801	1.77494	3	33	5	103	0.4127	1.86342

### Sheet: S4_metadata
Variable	Explanation
Tree	Phylogenetic tree on which aBSREL was conducted
Test	Whether the test was conducted without a foreground branch specified (no_foreground), with the branch leading to all bats specified as the foreground branch (bat_foreground), or the branch leading to rhinolophidae specified as the foreground branch (rhinolophidae_foreground)
P-value correction	Whether p values reported represent uncorrected p-values or p values with a Holm-Bonferroni correction; also whether the p value (p < 0.05) used to infer branches under selection were corrected or not
bat_LRT	Likelihood ratio test statistic for the branch at the base of bats in aBSREL test
bat_p	P value of the likelihood ratio test for the branch at the base of bats in aBSREL test
rhinolophid_LRT	Likelihood ratio test statistic for the branch at the base of Rhinolophidae in aBSREL test
rhinolophid_p	P value of the likelihood ratio test for the branch at the base of Rhinolophidae in aBSREL test
Bat_sel	Number of branches in the bat clade (including the basal branch) inferred to be under selection by aBSREL
Bat_notsel	Number of branches in the bat clade (including the basal branch) not inferred to be under selection by aBSREL
Nbat_sel	Number of branches not in the bat clade inferred to be under selection by aBSREL
Nbat_notsel	Number of branches not in the bat clade not inferred to be under selection by aBSREL
fisher_p_batnonbat	P value from Fisher's exact test for difference in the proportion of branches in the bat clade under selection compared to branches in the rest of the phylogeny
fisher_odds_batnonbat	Odds ratio from Fisher's exact test for difference in the proportion of branches in the bat clade under selection compared to branches in the rest of the phylogeny
Rhino_sel	Number of branches in the rhinolophid/hipposiderid clade inferred to be under selection by aBSREL
Rhino_notsel	Number of branches in the rhinolophid/hipposiderid not inferred to be under selection by aBSREL
Nrhino_sel	Number of bat branches not in the rhinolophid/hipposiderid clade inferred to be under selection by aBSREL
Nrhino_notsel	Number of bat branches not in the rhinolophid/hipposiderid clade not inferred to be under selection by aBSREL
fisher_p_rhino	P value from Fisher's exact test for difference in the proportion of branches in the rhinolophid/hipposiderid clade under selection compared to branches in the rest of the bat clade
fisher_odds_rhino	Odds ratio from Fisher's exact test for difference in the proportion of branches in the rhinolophid/hipposiderid clade under selection compared to branches in the rest of the bat clade
TermBat_sel	Number of terminal branches in the bat clade inferred to be under selection by aBSREL
TermBat_notsel	Number of terminal branches in the bat clade not inferred to be under selection by aBSREL
termNbat_sel	Number of terminal branches not in the bat clade inferred to be under selection by aBSREL
TermNbat_notsel	Number of terminal branches not in the bat clade not inferred to be under selection by aBSREL
fisher_p_terminal	P value from Fisher's exact test for difference in the proportion of terminal branches in the bat clade under selection compared to terminal branches in the rest of the phylogeny
fisher_odds_terminal	Odds ratio from Fisher's exact test for difference in the proportion of terminal branches in the bat clade under selection compared to terminal branches in the rest of the phylogeny
Term_bat_reference_sel	Number of terminal branches in the bat clade excluding sequences generated as part of this study inferred to be under selection by aBSREL
Term_bat_reference_notsel	Number of terminal branches in the bat clade excluding sequences generated as part of this study not inferred to be under selection by aBSREL
TermNbat_sel	Number of terminal branches not in the bat clade inferred to be under selection by aBSREL
TermNbat_notsel	Number of terminal branches not in the bat clade not inferred to be under selection by aBSREL
fisher_p_reference	P value from Fisher's exact test for difference in the proportion of terminal branches in the bat clade excluding sequences generated as part of this study under selection compared to terminal branches in the rest of the phylogeny
fisher_odds_reference	Odds ratio from Fisher's exact test for difference in the proportion of terminal branches in the bat clade excluding sequences generated as part of this study under selection compared to terminal branches in the rest of the phylogeny
